# Inhibiting EZH2 complements steroid effects in Duchenne muscular dystrophy

**DOI:** 10.1101/2024.08.22.609220

**Authors:** Eun Young Jeon, Yejin Kwak, Hyeji Kang, Se Young Jin, Soojin Park, Ryeo Gyeong Kim, Dayoung Ko, Jae-Kyung Won, Anna Cho, Inkyung Jung, Chul-Hwan Lee, Jeongbin Park, Hyun-Young Kim, Jong-Hee Chae, Murim Choi

## Abstract

Duchenne muscular dystrophy (DMD) is a devastating X-linked disorder caused by mutations in the dystrophin gene. Despite recent advances in understanding the disease etiology and applying emerging treatment methodologies, glucocorticoid derivatives remain the only general therapeutic option that can slow disease development. However, the precise molecular mechanism of glucocorticoid action remains unclear, and there is still need for additional remedies to complement the treatment. Here, using single-nucleus RNA-sequencing and spatial transcriptome analyses of human and mouse muscles, we investigated pathogenic features in DMD patients and palliative effects of glucocorticoids. Our approach further illuminated the importance of proliferating satellite cells, and revealed increased activity of a signal transduction pathway involving EZH2 in the patient cells. Subsequent administration of EZH2 inhibitors to *Dmd* mutant mice resulted in improved muscle phenotype through maintaining the immune-suppressing effect but overriding the muscle weakness and fibrogenic effects exerted by glucocorticoids. Our analysis reveals pathogenic mechanisms that can be readily targeted by extant therapeutic options for DMD.

**Teaser:** A survey of DMD tissues in human and mouse suggests EZH2 as a critical factor in DMD satellite cells; its inhibition resulted in better prognosis.
