## Supplemental tables for "Inhibiting EZH2 complements steroid effects in Duchenne muscular dystrophy"

### Sheet: Sheet1
Analysis category	qFPs Full Name
COLLAGEN BULK	Fiber Normalized Count () - All Tissue Collagen Content
	Skeleton Nodes Normalized Count () - All Tissue Collagen Content
	Skeleton Branch Normalized Count () - All Tissue Collagen Content
	Fiber Structure Index () - All Tissue Collagen Content
	Collagen Area Ratio () - Fine Tissue Collagen Content
	Collagen Area Ratio () - Assembled Tissue Collagen Content
	Assembled/Fine CAR Ratio () - Assembled Tissue Collagen Content
MORPHOMETRY (ALL)	Branches (Normalized count of Fine) - All Collagen phenotypes
	Branches (Normalized count of Assembled) - All Collagen phenotypes
	Length (Normalized count of Short) - All Collagen phenotypes
	Total Skeleton Length (Normalized count of Short) - All Collagen phenotypes
	Total Skeleton Length (Normalized count of Long) - All Collagen phenotypes
	Width (Normalized count of Thin) - All Collagen phenotypes
	Width (Normalized count of Thick) - All Collagen phenotypes
	Width (skew) - All Collagen phenotypes
	Width (kurtosis) - All Collagen phenotypes
	Perimeter (Normalized count of Short) - All Collagen phenotypes
	Perimeter (Normalized count of Long) - All Collagen phenotypes
	Area (Normalized count of Small) - All Collagen phenotypes
	Area (mean) - All Collagen phenotypes
	Area (std) - All Collagen phenotypes
	Area (skew) - All Collagen phenotypes
	Area (kurtosis) - All Collagen phenotypes
	Filled to Area Ratio (skew) - All Collagen phenotypes
	Filled to Area Ratio (kurtosis) - All Collagen phenotypes
	Density (skew) - All Collagen phenotypes
	Area to Perimeter Ratio (Normalized count of Low) - All Collagen phenotypes
	Area to Perimeter Ratio (skew) - All Collagen phenotypes
	Area to Perimeter Ratio (kurtosis) - All Collagen phenotypes
	Tortuosity (Normalized count of Tortuous) - All Collagen phenotypes
	Tortuosity (std) - All Collagen phenotypes
	Tortuosity (skew) - All Collagen phenotypes
	Tortuosity (kurtosis) - All Collagen phenotypes
	Eccentricity (Normalized count of Elongated) - All Collagen phenotypes
	Eccentricity (Normalized count of Rounded) - All Collagen phenotypes
	Solidity (Normalized count of Compact) - All Collagen phenotypes
	Solidity (kurtosis) - All Collagen phenotypes
	Orientation (Normalized count of Horizontal) - All Collagen phenotypes
MORPHOMETRY (FINE)	Total Skeleton Length (kurtosis) - Fine Collagen phenotypes
	Width (Normalized count of Thick) - Fine Collagen phenotypes
	Width (skew) - Fine Collagen phenotypes
	Width (kurtosis) - Fine Collagen phenotypes
	Perimeter (kurtosis) - Fine Collagen phenotypes
	Area (kurtosis) - Fine Collagen phenotypes
	Filled to Area Ratio (skew) - Fine Collagen phenotypes
	Filled to Area Ratio (kurtosis) - Fine Collagen phenotypes
	Density (skew) - Fine Collagen phenotypes
	Area to Perimeter Ratio (skew) - Fine Collagen phenotypes
	Area to Perimeter Ratio (kurtosis) - Fine Collagen phenotypes
	Tortuosity (skew) - Fine Collagen phenotypes
	Tortuosity (kurtosis) - Fine Collagen phenotypes
	Solidity (Normalized count of Porous) - Fine Collagen phenotypes
	Solidity (Normalized count of Compact) - Fine Collagen phenotypes
	Solidity (kurtosis) - Fine Collagen phenotypes
MORPHOMETRY (ASSEMBLED)	Branches (kurtosis) - Assembled Collagen phenotypes
	Length (Normalized count of Short) - Assembled Collagen phenotypes
	Length (kurtosis) - Assembled Collagen phenotypes
	Total Skeleton Length (Normalized count of Short) - Assembled Collagen phenotypes
	Total Skeleton Length (kurtosis) - Assembled Collagen phenotypes
	Width (kurtosis) - Assembled Collagen phenotypes
	Perimeter (Normalized count of Short) - Assembled Collagen phenotypes
	Perimeter (kurtosis) - Assembled Collagen phenotypes
	Area (kurtosis) - Assembled Collagen phenotypes
	Filled to Area Ratio (Normalized count of Small) - Assembled Collagen phenotypes
	Filled to Area Ratio (skew) - Assembled Collagen phenotypes
	Filled to Area Ratio (kurtosis) - Assembled Collagen phenotypes
	Density (skew) - Assembled Collagen phenotypes
	Area to Perimeter Ratio (Normalized count of Low) - Assembled Collagen phenotypes
	Area to Perimeter Ratio (kurtosis) - Assembled Collagen phenotypes
	Orientation (Normalized count of Horizontal) - Assembled Collagen phenotypes
FIBROSIS ARCHITECTURE	Skew (Dull Area Ratio) - Fibrosis Architecture
	Skew (Sharp Area Ratio) - Fibrosis Architecture
	Skew (mean) - Fibrosis Architecture
	Skew (median) - Fibrosis Architecture
	Skew (skew) - Fibrosis Architecture
	Kurtosis (Foggy Area Ratio) - Fibrosis Architecture
	Kurtosis (mean) - Fibrosis Architecture
	Kurtosis (median) - Fibrosis Architecture
	Kurtosis (kurtosis) - Fibrosis Architecture
	Energy (Blurry Area Ratio) - Fibrosis Architecture
	Energy (Resolved Area Ratio) - Fibrosis Architecture
	Energy (mean) - Fibrosis Architecture
	Energy (median) - Fibrosis Architecture
	Homogeneity (Homogeneous Area Ratio) - Fibrosis Architecture
	Homogeneity (Organized Area Ratio) - Fibrosis Architecture
	Homogeneity (mean) - Fibrosis Architecture
	Homogeneity (median) - Fibrosis Architecture
	Inertia (skew) - Fibrosis Architecture
	Inertia (kurtosis) - Fibrosis Architecture
	Entropy (Smooth Area Ratio) - Fibrosis Architecture
	Entropy (Rough Area Ratio) - Fibrosis Architecture
	Entropy (mean) - Fibrosis Architecture
	Entropy (median) - Fibrosis Architecture
	Entropy (skew) - Fibrosis Architecture
